# Integrated miRNA-protein profiling of small extracellular vesicle cargo reveals dynamic cargo remodelling during tissue repair in UV-C-damaged *C. elegans*

**DOI:** 10.64898/2026.09.23.753761

**Authors:** Mukesh Behera, Srianshu Kumar Panda, Jaspreet Kaur, Gaurav Sharma, Manshi Sharma, Abhay Kumar Sharma, Parmeshwar Sahu, Sundeep Singh Saluja, Jaswinder Singh Maras, Narender K Dhania

## Abstract

Ultraviolet-C (UV-C) radiation is a potent environmental stressor that induces DNA damage, accumulation of reactive oxygen species (ROS), and cellular dysfunction. This also initiates coordinated molecular responses to regulate cellular adaptation and recovery. Small extracellular vesicles (sEVs) have emerged as key mediators of intercellular communication through the selective incorporation of microRNAs (miRNAs), proteins, and lipids. However, the temporal changes of sEV-associated cargo during the progression from UV-C-induced damage to recovery remain uncharacterized. We hypothesised that UV-C exposure induces stage-specific changes in sEV cargo (miRNA and proteins) that promote the transition of cells from damage to the response and recovery phases. To examine this, a time-resolved UV-C exposure model was established using *Caenorhabditis elegans* (*C. elegans*). In this paper, we studied 2.5 hours of UV-C exposure, including cellular damage, intracellular ROS levels, and DNA integrity to define the damage and repair state. Based on these temporal variations, samples were collected: i) immediately after exposure, ii) 6 hours post-exposure, and iii) 16 hours post-exposure were designated as damage, response, and recovery conditions, respectively. sEVs isolated from whole-worm preparations were characterised using biophysical and molecular approaches, followed by miRNA sequencing and proteomic analyses. Integrative analysis further identified miRNA–protein associations and associated them with pathways involved in stress adaptation, metabolism, signal transduction, and cellular homeostasis. Collectively, these findings provide a temporal molecular framework of sEV cargo associated with UV-C-induced damage, response, and recovery in *C. elegans*. Overall, this study identified candidate molecular signatures and miRNA– protein associations that underlie the temporally selective packaging of sEV-associated cargo following UV-C-induced damage, providing a basis for future tissue-specific and mechanistic investigations.
