## Supplementary file 4 for "Integrated miRNA-protein profiling of small extracellular vesicle cargo reveals dynamic cargo remodelling during tissue repair in UV-C-damaged *C. elegans*"

### Sheet: Human Orthologous Proteins
C. elegans	Human Ortholog	Orthologous protein Description
AARS-2	AARS1	alanyl-tRNA synthetase 1
PGP-1	ABCB1	ATP binding cassette subfamily B member 1
PGP-1	ABCB10	ATP binding cassette subfamily B member 10
PGP-1	ABCB11	ATP binding cassette subfamily B member 11
PGP-1	ABCB4	ATP binding cassette subfamily B member 4
PGP-1	ABCB5	ATP binding cassette subfamily B member 5
PGP-1	ABCB8	ATP binding cassette subfamily B member 8
MRP-7	ABCC10	ATP binding cassette subfamily C member 10
MRP-7	ABCC11	ATP binding cassette subfamily C member 11
MRP-7	ABCC2	ATP binding cassette subfamily C member 2
MRP-7	ABCC3	ATP binding cassette subfamily C member 3
F35H12.5	ABHD14A	abhydrolase domain containing 14A
F35H12.5	ABHD14B	abhydrolase domain containing 14B
F35H12.5	ABHD4	abhydrolase domain containing 4, N-acyl phospholipase B
F35H12.5	ABHD5	abhydrolase domain containing 5, lysophosphatidic acid acyltransferase
F35H12.5	ABHD8	abhydrolase domain containing 8
ACOX-1.4	ACAD10	acyl-CoA dehydrogenase family member 10
ACOX-1.4	ACAD9	acyl-CoA dehydrogenase family member 9
ACOX-1.4	ACADL	acyl-CoA dehydrogenase long chain
ACOX-1.4	ACADM	acyl-CoA dehydrogenase medium chain
ACOX-1.4	ACADS	acyl-CoA dehydrogenase short chain
ACOX-1.4	ACADSB	acyl-CoA dehydrogenase short/branched chain
ACN-1	ACE2	angiotensin converting enzyme 2
ACOX-1.4	ACOX1	acyl-CoA oxidase 1
ACOX-1.4	ACOX2	acyl-CoA oxidase 2
ACOX-1.4	ACOXL	acyl-CoA oxidase like
F26C11.1	ACP2	acid phosphatase 2, lysosomal
F26C11.1	ACP3	acid phosphatase 3
F26C11.1	ACP4	acid phosphatase 4
F26C11.1	ACP6	acid phosphatase 6, lysophosphatidic
T01D1.4	ADI1	acireductone dioxygenase 1
CDC-48.1	AFG2B	AFG2 AAA ATPase homolog B
ADS-1	AGPS	alkylglycerone phosphate synthase
AHCY-1	AHCY	adenosylhomocysteinase
RGS-5	AKAP10	A-kinase anchoring protein 10
ALGN-9	ALG9	ALG9 alpha-1,2-mannosyltransferase
HRDL-1	AMFR	autocrine motility factor receptor
APC-10	ANAPC10	anaphase promoting complex subunit 10
APC-11	ANAPC11	anaphase promoting complex subunit 11
SUCH-1	ANAPC5	anaphase promoting complex subunit 5
LEM-3	ANKRD18A	ankyrin repeat domain 18A
LEM-3	ANKRD18B	ankyrin repeat domain 18B
LEM-3	ANKRD20A1	ankyrin repeat domain 20 family member A1
LEM-3	ANKRD26	ankyrin repeat domain containing 26
LEM-3	ANKRD30A	ankyrin repeat domain 30A
LEM-3	ANKRD30B	ankyrin repeat domain 30B
LEM-3	ANKRD30BL	ankyrin repeat domain 30B like
LEM-3	ANKRD62	ankyrin repeat domain 62
VMS-1	ANKZF1	ankyrin repeat and zinc finger peptidyl tRNA hydrolase 1
ANI-3	ANLN	anillin, actin binding protein
MIG-10	APBB1IP	amyloid beta precursor protein binding family B member 1 interacting protein
TAG-325	ARHGAP12	Rho GTPase activating protein 12
TAG-325	ARHGAP15	Rho GTPase activating protein 15
TAG-325	ARHGAP27	Rho GTPase activating protein 27
TAG-325	ARHGAP9	Rho GTPase activating protein 9
ARL-1	ARL1	ADP ribosylation factor like GTPase 1
SUL-1	ARSA	arylsulfatase A
SUL-1	ARSD	arylsulfatase D
SUL-1	ARSF	arylsulfatase F
SUL-1	ARSH	arylsulfatase family member H
SUL-1	ARSI	arylsulfatase family member I
SUL-1	ARSJ	arylsulfatase family member J
SUL-1	ARSK	arylsulfatase family member K
SUL-1	ARSL	arylsulfatase L
ASAH-2	ASAH1	N-acylsphingosine amidohydrolase 1
HLH-14	ASCL2	achaete-scute family bHLH transcription factor 2
HLH-14	ASCL5	achaete-scute family bHLH transcription factor 5
ATF-4	ATF4	activating transcription factor 4
ATF-4	ATF5	activating transcription factor 5
NGN-1	ATOH1	atonal bHLH transcription factor 1
NGN-1	ATOH7	atonal bHLH transcription factor 7
R53.4	ATP5MF	ATP synthase membrane subunit f
VHA-12	ATP6V1B1	ATPase H+ transporting V1 subunit B1
VHA-12	ATP6V1B2	ATPase H+ transporting V1 subunit B2
GSNL-1	AVIL	advillin
SQV-3	B4GALT7	beta-1,4-galactosyltransferase 7
BAG-1	BAG1	BAG cochaperone 1
CED-9	BCL2	BCL2 apoptosis regulator
CED-9	BCL2L1	BCL2 like 1
CED-9	BCL2L2	BCL2 like 2
BEC-1	BECN1	beclin 1
BEC-1	BECN2	beclin 2
BEST-1	BEST1	bestrophin 1
BEST-1	BEST2	bestrophin 2
BEST-1	BEST3	bestrophin 3
BEST-1	BEST4	bestrophin 4
HLH-8	BHLHA9	basic helix-loop-helix family member a9
NGN-1	BHLHE22	basic helix-loop-helix family member e22
NGN-1	BHLHE23	basic helix-loop-helix family member e23
BICD-1	BICD1	BICD cargo adaptor 1
BICD-1	BICD2	BICD cargo adaptor 2
BLOS-9	BORCS8	BLOC-1 related complex subunit 8
F35H12.5	BPHL	biphenyl hydrolase like
CAH-5	CA1	carbonic anhydrase 1
CAH-5	CA10	carbonic anhydrase 10
CAH-5	CA11	carbonic anhydrase 11
CAH-5	CA12	carbonic anhydrase 12
CAH-5	CA13	carbonic anhydrase 13
CAH-5	CA14	carbonic anhydrase 14
CAH-5	CA3	carbonic anhydrase 3
CAH-5	CA4	carbonic anhydrase 4
CAH-5	CA5A	carbonic anhydrase 5A
CAH-5	CA5B	carbonic anhydrase 5B
CAH-5	CA6	carbonic anhydrase 6
CAH-5	CA7	carbonic anhydrase 7
CAH-5	CA8	carbonic anhydrase 8
CAH-5	CA9	carbonic anhydrase 9
CACN-1	CACTIN	cactin, spliceosome C complex subunit
CLHM-1	CALHM1	calcium homeostasis modulator 1
CLHM-1	CALHM2	calcium homeostasis modulator family member 2
CLHM-1	CALHM3	calcium homeostasis modulator 3
CLHM-1	CALHM4	calcium homeostasis modulator family member 4
CLHM-1	CALHM5	calcium homeostasis modulator family member 5
CLHM-1	CALHM6	calcium homeostasis modulator family member 6
CKK-1	CAMKK1	calcium/calmodulin dependent protein kinase kinase 1
GSNL-1	CAPG	capping actin protein, gelsolin like
CAP-1	CAPZA1	capping actin protein of muscle Z-line subunit alpha 1
CAP-1	CAPZA2	capping actin protein of muscle Z-line subunit alpha 2
CAP-1	CAPZA3	capping actin protein of muscle Z-line subunit alpha 3
CBS-2	CBS	cystathionine beta-synthase
HPL-1	CBX1	chromobox 1
HPL-1	CBX2	chromobox 2
HPL-1	CBX3	chromobox 3
HPL-1	CBX4	chromobox 4
HPL-1	CBX5	chromobox 5
HPL-1	CBX6	chromobox 6
HPL-1	CBX7	chromobox 7
HPL-1	CBX8	chromobox 8
CIT-1.1	CCNH	cyclin H
CIT-1.1	CCNL1	cyclin L1
CIT-1.1	CCNL2	cyclin L2
CIT-1.1	CCNQ	cyclin Q
CIT-1.1	CCNT1	cyclin T1
CIT-1.1	CCNT2	cyclin T2
CDC-25.2	CDC25A	cell division cycle 25A
CDC-25.2	CDC25B	cell division cycle 25B
CDC-25.2	CDC25C	cell division cycle 25C
CDC-42	CDC42	cell division cycle 42
CDK-9	CDK9	cyclin dependent kinase 9
CDGS-1	CDS1	CDP-diacylglycerol synthase 1
CDGS-1	CDS2	CDP-diacylglycerol synthase 2
EEED8.12	CELF1	CUGBP Elav-like family member 1
EEED8.12	CELF2	CUGBP Elav-like family member 2
EEED8.12	CELF3	CUGBP Elav-like family member 3
EEED8.12	CELF4	CUGBP Elav-like family member 4
CPAR-1	CENPA	centromere protein A
CERK-1	CERK	ceramide kinase
CERK-1	CERKL	ceramide kinase like
CLH-3	CLCNKA	chloride voltage-gated channel Ka
CLH-3	CLCNKB	chloride voltage-gated channel Kb
GOP-1	CLEC16A	C-type lectin domain containing 16A
CLPP-1	CLPP	caseinolytic mitochondrial matrix peptidase proteolytic subunit
CNNM-1	CNNM1	cyclin and CBS domain divalent metal cation transport mediator 1
CNNM-1	CNNM2	cyclin and CBS domain divalent metal cation transport mediator 2
CNNM-1	CNNM3	cyclin and CBS domain divalent metal cation transport mediator 3
CNNM-1	CNNM4	cyclin and CBS domain divalent metal cation transport mediator 4
COL-99	COL13A1	collagen type XIII alpha 1 chain
COL-99	COL7A1	collagen type VII alpha 1 chain
COPZ-1	COPZ1	COPI coat complex subunit zeta 1
COPZ-1	COPZ2	COPI coat complex subunit zeta 2
COQ-2	COQ2	coenzyme Q2, polyprenyltransferase
COX-6A	COX6A1	cytochrome c oxidase subunit 6A1
COX-6A	COX6A2	cytochrome c oxidase subunit 6A2
CEH-16	CPHXL	cytoplasmic polyadenylated homeobox like
CEH-16	CPHXL2	cytoplasmic polyadenylated homeobox like 2
CPX-1	CPLX1	complexin 1
CPX-1	CPLX2	complexin 2
CPX-1	CPLX3	complexin 3
CPX-1	CPLX4	complexin 4
HSP-16.48	CRYAA	crystallin alpha A
HSP-16.48	CRYAB	crystallin alpha B
CTNS-1	CTNS	cystinosin, lysosomal cystine transporter
ASP-4	CTSD	cathepsin D
CPZ-1	CTSF	cathepsin F
CPZ-1	CTSL	cathepsin L
CPZ-1	CTSV	cathepsin V
CPZ-1	CTSW	cathepsin W
GEX-2	CYFIP1	cytoplasmic FMR1 interacting protein 1
GEX-2	CYFIP2	cytoplasmic FMR1 interacting protein 2
DDO-3	DAO	D-amino acid oxidase
POT-2	DCLRE1B	DNA cross-link repair 1B
MAK-2	DCX	doublecortin
DDO-3	DDO	D-aspartate oxidase
OSTB-1	DDOST	dolichyl-diphosphooligosaccharide--protein glycosyltransferase non-catalytic subunit
F53C11.3	DECR1	2,4-dienoyl-CoA reductase 1
Y47D3A.21	DENR	density regulated re-initiation and release factor
F09E5.3	DERA	deoxyribose-phosphate aldolase
RHA-2	DHX37	DEAH-box helicase 37
NUC-1	DNASE2	deoxyribonuclease 2, lysosomal
NUC-1	DNASE2B	deoxyribonuclease 2 beta
DHP-1	DPYS	dihydropyrimidinase
EGL-45	EIF3A	eukaryotic translation initiation factor 3 subunit A
EIF-3.B	EIF3B	eukaryotic translation initiation factor 3 subunit B
IFE-1	EIF4E	eukaryotic translation initiation factor 4E
IFE-1	EIF4E1B	eukaryotic translation initiation factor 4E family member 1B
IFE-1	EIF4E2	eukaryotic translation initiation factor 4E family member 2
IFE-1	EIF4E3	eukaryotic translation initiation factor 4E family member 3
IFF-1	EIF5A	eukaryotic translation initiation factor 5A
IFF-1	EIF5A2	eukaryotic translation initiation factor 5A2
IFF-1	EIF5AL1	eukaryotic translation initiation factor 5A like 1
TCEB-3	ELOA	elongin A
TCEB-3	ELOA2	elongin A2
CEH-16	EN1	engrailed homeobox 1
F35H12.5	EPHX2	epoxide hydrolase 2
F35H12.5	EPHX3	epoxide hydrolase 3
F35H12.5	EPHX4	epoxide hydrolase 4
PXN-2	EPX	eosinophil peroxidase
ERH-2	ERH	ERH mRNA splicing and mitosis factor
SYM-2	ESRP1	epithelial splicing regulatory protein 1
SYM-2	ESRP2	epithelial splicing regulatory protein 2
LET-721	ETFDH	electron transfer flavoprotein dehydrogenase
SEC-6	EXOC3	exocyst complex component 3
UBXN-3	FAF1	Fas associated factor 1
FBL-1	FBLN1	fibulin 1
DRE-1	FBXO10	F-box protein 10
DRE-1	FBXO11	F-box protein 11
HLH-8	FERD3L	Fer3 like bHLH transcription factor
HLH-8	FIGLA	folliculogenesis specific bHLH transcription factor
PHA-4	FOXA2	forkhead box A2
CFZ-2	FRZB	frizzled related protein
R74.7	FTSJ1	FtsJ RNA 2'-O-methyltransferase 1
CFZ-2	FZD5	frizzled class receptor 5
LGG-2	GABARAPL1	GABA type A receptor associated protein like 1
LGG-2	GABARAPL2	GABA type A receptor associated protein like 2
GALE-1	GALE	UDP-galactose-4-epimerase
GLY-3	GALNT10	polypeptide N-acetylgalactosaminyltransferase 10
GLY-3	GALNT11	polypeptide N-acetylgalactosaminyltransferase 11
GLY-3	GALNT12	polypeptide N-acetylgalactosaminyltransferase 12
GLY-3	GALNT13	polypeptide N-acetylgalactosaminyltransferase 13
GLY-3	GALNT14	polypeptide N-acetylgalactosaminyltransferase 14
GLY-3	GALNT15	polypeptide N-acetylgalactosaminyltransferase 15
GLY-3	GALNT16	polypeptide N-acetylgalactosaminyltransferase 16
GLY-3	GALNT17	polypeptide N-acetylgalactosaminyltransferase 17
GLY-3	GALNT18	polypeptide N-acetylgalactosaminyltransferase 18
GLY-3	GALNT3	polypeptide N-acetylgalactosaminyltransferase 3
GLY-3	GALNT4	polypeptide N-acetylgalactosaminyltransferase 4
GLY-3	GALNT5	polypeptide N-acetylgalactosaminyltransferase 5
GLY-3	GALNT6	polypeptide N-acetylgalactosaminyltransferase 6
GLY-3	GALNT7	polypeptide N-acetylgalactosaminyltransferase 7
GLY-3	GALNT8	polypeptide N-acetylgalactosaminyltransferase 8
GLY-3	GALNT9	polypeptide N-acetylgalactosaminyltransferase 9
GLY-3	GALNTL5	polypeptide N-acetylgalactosaminyltransferase like 5
GLY-3	GALNTL6	polypeptide N-acetylgalactosaminyltransferase like 6
ELT-2	GATA1	GATA binding protein 1
ELT-2	GATA2	GATA binding protein 2
ELT-2	GATA3	GATA binding protein 3
ELT-2	GATA4	GATA binding protein 4
ELT-2	GATA5	GATA binding protein 5
ELT-2	GATA6	GATA binding protein 6
ASNA-1	GET3	guided entry of tail-anchored proteins factor 3, ATPase
PSF-2	GINS2	GINS complex subunit 2
GLOD-4	GLOD4	glyoxalase domain containing 4
GMD-2	GMDS	GDP-mannose 4,6-dehydratase
TAG-335	GMPPB	GDP-mannose pyrophosphorylase B
GMPS-1	GMPS	guanine monophosphate synthase
GPA-2	GNA11	G protein subunit alpha 11
GPA-2	GNA12	G protein subunit alpha 12
GPA-2	GNA13	G protein subunit alpha 13
GPA-2	GNA14	G protein subunit alpha 14
GPA-2	GNA15	G protein subunit alpha 15
GPA-2	GNAI1	G protein subunit alpha i1
GPA-2	GNAI2	G protein subunit alpha i2
GPA-2	GNAI3	G protein subunit alpha i3
GPA-2	GNAL	G protein subunit alpha L
GOA-1	GNAO1	G protein subunit alpha o1
GPA-2	GNAQ	G protein subunit alpha q
GPA-2	GNAS	GNAS complex locus
GPA-2	GNAT1	G protein subunit alpha transducin 1
GPA-2	GNAT2	G protein subunit alpha transducin 2
GPA-2	GNAT3	G protein subunit alpha transducin 3
GPA-2	GNAZ	G protein subunit alpha z
GOT-1.2	GOT1	glutamic-oxaloacetic transaminase 1
GOT-1.2	GOT1L1	glutamic-oxaloacetic transaminase 1 like 1
ZK1320.7	GPANK1	G-patch domain and ankyrin repeats 1
GPDH-2	GPD1	glycerol-3-phosphate dehydrogenase 1
GPDH-2	GPD1L	glycerol-3-phosphate dehydrogenase 1 like
DOP-1	GPR84	G protein-coupled receptor 84
CSN-1	GPS1	G protein pathway suppressor 1
GPX-3	GPX1	glutathione peroxidase 1
GPX-3	GPX2	glutathione peroxidase 2
GPX-3	GPX3	glutathione peroxidase 3
GPX-3	GPX5	glutathione peroxidase 5
GPX-3	GPX6	glutathione peroxidase 6
GPX-3	GPX7	glutathione peroxidase 7
GPX-3	GPX8	glutathione peroxidase 8 (putative)
MIG-10	GRB10	growth factor receptor bound protein 10
MIG-10	GRB14	growth factor receptor bound protein 14
MIG-10	GRB7	growth factor receptor bound protein 7
MGL-1	GRM2	glutamate metabotropic receptor 2
MGL-1	GRM3	glutamate metabotropic receptor 3
SYM-2	GRSF1	G-rich RNA sequence binding factor 1
GSNL-1	GSN	gelsolin
GST-2	GSTA1	glutathione S-transferase alpha 1
GST-5	GSTA1	glutathione S-transferase alpha 1
GST-2	GSTA2	glutathione S-transferase alpha 2
GST-5	GSTA2	glutathione S-transferase alpha 2
GST-2	GSTA3	glutathione S-transferase alpha 3
GST-5	GSTA3	glutathione S-transferase alpha 3
GST-2	GSTA4	glutathione S-transferase alpha 4
GST-5	GSTA4	glutathione S-transferase alpha 4
GST-2	GSTA5	glutathione S-transferase alpha 5
GST-5	GSTA5	glutathione S-transferase alpha 5
GST-2	GSTM1	glutathione S-transferase mu 1
GST-5	GSTM1	glutathione S-transferase mu 1
GST-2	GSTM2	glutathione S-transferase mu 2
GST-5	GSTM2	glutathione S-transferase mu 2
GST-2	GSTM3	glutathione S-transferase mu 3
GST-5	GSTM3	glutathione S-transferase mu 3
GST-2	GSTM4	glutathione S-transferase mu 4
GST-5	GSTM4	glutathione S-transferase mu 4
GST-2	GSTM5	glutathione S-transferase mu 5
GST-5	GSTM5	glutathione S-transferase mu 5
GST-2	GSTP1	glutathione S-transferase pi 1
GST-5	GSTP1	glutathione S-transferase pi 1
GTF-2A2	GTF2A2	general transcription factor IIA subunit 2
TTB-1	GTF2B	general transcription factor IIB
ZK1236.1	GUF1	GTP binding elongation factor GUF1
HIL-6	H1-0	H1.0 linker histone
HIL-6	H1-1	H1.1 linker histone, cluster member
HIL-6	H1-10	H1.10 linker histone
HIL-6	H1-2	H1.2 linker histone, cluster member
HIL-6	H1-3	H1.3 linker histone, cluster member
HIL-6	H1-4	H1.4 linker histone, cluster member
HIL-6	H1-5	H1.5 linker histone, cluster member
HIL-6	H1-6	H1.6 linker histone, cluster member
HIL-6	H1-7	H1.7 linker histone
HIL-6	H1-8	H1.8 linker histone
HADB-1	HADHB	hydroxyacyl-CoA dehydrogenase trifunctional multienzyme complex subunit beta
HLH-8	HAND1	heart and neural crest derivatives expressed 1
HLH-8	HAND2	heart and neural crest derivatives expressed 2
HENN-1	HENMT1	HEN methyltransferase 1
SYM-2	HNRNPF	heterogeneous nuclear ribonucleoprotein F
SYM-2	HNRNPH3	heterogeneous nuclear ribonucleoprotein H3
LET-60	HRAS	HRas proto-oncogene, GTPase
HSP-16.48	HSPB1	heat shock protein family B (small) member 1
HSP-16.48	HSPB2	heat shock protein family B (small) member 2
HSP-16.48	HSPB3	heat shock protein family B (small) member 3
HSP-16.48	HSPB6	heat shock protein family B (small) member 6
HSP-16.48	HSPB7	heat shock protein family B (small) member 7
HSP-16.48	HSPB8	heat shock protein family B (small) member 8
HSP-16.48	HSPB9	heat shock protein family B (small) member 9
IMMT-2	IMMT	inner membrane mitochondrial protein
IPP-5	INPP5A	inositol polyphosphate-5-phosphatase A
INA-1	ITGA1	integrin subunit alpha 1
PAT-2	ITGA1	integrin subunit alpha 1
INA-1	ITGA10	integrin subunit alpha 10
PAT-2	ITGA10	integrin subunit alpha 10
PAT-2	ITGA11	integrin subunit alpha 11
PAT-2	ITGA2	integrin subunit alpha 2
INA-1	ITGA2B	integrin subunit alpha 2b
PAT-2	ITGA2B	integrin subunit alpha 2b
INA-1	ITGA3	integrin subunit alpha 3
PAT-2	ITGA3	integrin subunit alpha 3
PAT-2	ITGA4	integrin subunit alpha 4
PAT-2	ITGA5	integrin subunit alpha 5
PAT-2	ITGA6	integrin subunit alpha 6
INA-1	ITGA7	integrin subunit alpha 7
PAT-2	ITGA7	integrin subunit alpha 7
PAT-2	ITGA8	integrin subunit alpha 8
PAT-2	ITGA9	integrin subunit alpha 9
INA-1	ITGAD	integrin subunit alpha D
PAT-2	ITGAD	integrin subunit alpha D
INA-1	ITGAE	integrin subunit alpha E
PAT-2	ITGAE	integrin subunit alpha E
INA-1	ITGAL	integrin subunit alpha L
PAT-2	ITGAL	integrin subunit alpha L
INA-1	ITGAM	integrin subunit alpha M
PAT-2	ITGAM	integrin subunit alpha M
INA-1	ITGAV	integrin subunit alpha V
PAT-2	ITGAV	integrin subunit alpha V
PAT-2	ITGAX	integrin subunit alpha X
F13B12.1	IWS1	interacts with SUPT6H, CTD assembly factor 1
ZK652.6	KCMF1	potassium channel modulatory factor 1
ERD-2.1	KDELR1	KDEL endoplasmic reticulum protein retention receptor 1
ERD-2.1	KDELR2	KDEL endoplasmic reticulum protein retention receptor 2
ERD-2.1	KDELR3	KDEL endoplasmic reticulum protein retention receptor 3
F47D12.7	KLHL10	kelch like family member 10
LMTR-2	LAMTOR2	late endosomal/lysosomal adaptor, MAPK and MTOR activator 2
R05D3.2	LMBR1	limb development membrane protein 1
R05D3.2	LMBR1L	limb development membrane protein 1 like
PXN-2	LPO	lactoperoxidase
C16C10.8	LYAR	Ly1 antibody reactive
ZK686.3	MAGT1	magnesium transporter 1
DYF-5	MAK	male germ cell associated kinase
LGG-2	MAP1LC3A	microtubule associated protein 1 light chain 3 alpha
LGG-2	MAP1LC3B	microtubule associated protein 1 light chain 3 beta
LGG-2	MAP1LC3B2	microtubule associated protein 1 light chain 3 beta 2
LGG-2	MAP1LC3C	microtubule associated protein 1 light chain 3 gamma
MEK-1	MAP2K7	mitogen-activated protein kinase kinase 7
MCCC-2	MCCC2	methylcrotonyl-CoA carboxylase subunit 2
UNC-62	MEIS1	Meis homeobox 1
UNC-62	MEIS2	Meis homeobox 2
UNC-62	MEIS3	Meis homeobox 3
UNC-62	MEIS3P2	Meis homeobox 3 pseudogene 2
F35H12.5	MEST	mesoderm specific transcript
T27A8.3	METAP2	methionyl aminopeptidase 2
MAK-2	MKNK1	MAPK interacting serine/threonine kinase 1
MOB-4	MOB4	MOB family member 4, phocein
F29A7.6	MPHOSPH6	M-phase phosphoprotein 6
PXN-2	MPO	myeloperoxidase
C01G10.9	MRI1	methylthioribose-1-phosphate isomerase 1
F45G2.9	MRM2	mitochondrial rRNA methyltransferase 2
MRPL-32	MRPL32	mitochondrial ribosomal protein L32
MRPL-51	MRPL51	mitochondrial ribosomal protein L51
MRPS-25	MRPS25	mitochondrial ribosomal protein S25
HLH-8	MSC	musculin
F44E2.6	MSRB3	methionine sulfoxide reductase B3
CTB-1	MT-CYB	mitochondrially encoded cytochrome b
MTM-3	MTM1	myotubularin 1
MTM-3	MTMR1	myotubularin related protein 1
MTM-3	MTMR10	myotubularin related protein 10
MTM-3	MTMR11	myotubularin related protein 11
MTM-3	MTMR12	myotubularin related protein 12
MTM-3	MTMR2	myotubularin related protein 2
MTM-3	MTMR3	myotubularin related protein 3
MTM-3	MTMR4	myotubularin related protein 4
MTM-3	MTMR6	myotubularin related protein 6
MTM-3	MTMR7	myotubularin related protein 7
MTM-3	MTMR8	myotubularin related protein 8
MTM-3	MTMR9	myotubularin related protein 9
METR-1	MTR	5-methyltetrahydrofolate-homocysteine methyltransferase
MTRR-1	MTRR	5-methyltetrahydrofolate-homocysteine methyltransferase reductase
MLC-5	MYL1	myosin light chain 1
MLC-5	MYL3	myosin light chain 3
MLC-5	MYL4	myosin light chain 4
MLC-5	MYL6	myosin light chain 6
MLC-5	MYL6B	myosin light chain 6B
MLC-4	MYL9	myosin light chain 9
DAF-31	NAA10	N-alpha-acetyltransferase 10, NatA catalytic subunit
DAF-31	NAA11	N-alpha-acetyltransferase 11, NatA catalytic subunit
IRG-7	NAGPA	N-acetylglucosamine-1-phosphodiester alpha-N-acetylglucosaminidase
NAPE-2	NAPEPLD	N-acyl phosphatidylethanolamine phospholipase D
KLE-2	NCAPH2	non-SMC condensin II complex subunit H2
APH-2	NCSTN	nicastrin
NEKL-3	NEK7	NIMA related kinase 7
NGN-1	NEUROD1	neuronal differentiation 1
NGN-1	NEUROD2	neuronal differentiation 2
NGN-1	NEUROD4	neuronal differentiation 4
NGN-1	NEUROD6	neuronal differentiation 6
NGN-1	NEUROG1	neurogenin 1
NGN-1	NEUROG2	neurogenin 2
NGN-1	NEUROG3	neurogenin 3
NFYC-1	NFYC	nuclear transcription factor Y subunit gamma
C37H5.5	NOC3L	NOC3 like DNA replication regulator
NPRL-3	NPRL3	NPR3 like, GATOR1 complex subunit
HPL-1	NPTXR	neuronal pentraxin receptor
NHR-77	NR1D1	nuclear receptor subfamily 1 group D member 1
NHR-125	NR1D1	nuclear receptor subfamily 1 group D member 1
NHR-76	NR1D1	nuclear receptor subfamily 1 group D member 1
NHR-96	NR1D1	nuclear receptor subfamily 1 group D member 1
NHR-176	NR1D1	nuclear receptor subfamily 1 group D member 1
NHR-54	NR1D1	nuclear receptor subfamily 1 group D member 1
NHR-127	NR1D1	nuclear receptor subfamily 1 group D member 1
NHR-114	NR1D1	nuclear receptor subfamily 1 group D member 1
NHR-77	NR1D2	nuclear receptor subfamily 1 group D member 2
NHR-125	NR1D2	nuclear receptor subfamily 1 group D member 2
NHR-76	NR1D2	nuclear receptor subfamily 1 group D member 2
NHR-96	NR1D2	nuclear receptor subfamily 1 group D member 2
NHR-176	NR1D2	nuclear receptor subfamily 1 group D member 2
NHR-54	NR1D2	nuclear receptor subfamily 1 group D member 2
NHR-127	NR1D2	nuclear receptor subfamily 1 group D member 2
NHR-114	NR1D2	nuclear receptor subfamily 1 group D member 2
NHR-77	NR1H2	nuclear receptor subfamily 1 group H member 2
NHR-125	NR1H2	nuclear receptor subfamily 1 group H member 2
NHR-76	NR1H2	nuclear receptor subfamily 1 group H member 2
NHR-96	NR1H2	nuclear receptor subfamily 1 group H member 2
NHR-176	NR1H2	nuclear receptor subfamily 1 group H member 2
NHR-54	NR1H2	nuclear receptor subfamily 1 group H member 2
NHR-127	NR1H2	nuclear receptor subfamily 1 group H member 2
NHR-114	NR1H2	nuclear receptor subfamily 1 group H member 2
NHR-77	NR1H3	nuclear receptor subfamily 1 group H member 3
NHR-125	NR1H3	nuclear receptor subfamily 1 group H member 3
NHR-76	NR1H3	nuclear receptor subfamily 1 group H member 3
NHR-96	NR1H3	nuclear receptor subfamily 1 group H member 3
NHR-176	NR1H3	nuclear receptor subfamily 1 group H member 3
NHR-54	NR1H3	nuclear receptor subfamily 1 group H member 3
NHR-127	NR1H3	nuclear receptor subfamily 1 group H member 3
NHR-114	NR1H3	nuclear receptor subfamily 1 group H member 3
NHR-77	NR1H4	nuclear receptor subfamily 1 group H member 4
NHR-125	NR1H4	nuclear receptor subfamily 1 group H member 4
NHR-76	NR1H4	nuclear receptor subfamily 1 group H member 4
NHR-96	NR1H4	nuclear receptor subfamily 1 group H member 4
NHR-176	NR1H4	nuclear receptor subfamily 1 group H member 4
NHR-54	NR1H4	nuclear receptor subfamily 1 group H member 4
NHR-127	NR1H4	nuclear receptor subfamily 1 group H member 4
NHR-114	NR1H4	nuclear receptor subfamily 1 group H member 4
NHR-77	NR1I2	nuclear receptor subfamily 1 group I member 2
NHR-125	NR1I2	nuclear receptor subfamily 1 group I member 2
NHR-76	NR1I2	nuclear receptor subfamily 1 group I member 2
NHR-96	NR1I2	nuclear receptor subfamily 1 group I member 2
NHR-176	NR1I2	nuclear receptor subfamily 1 group I member 2
NHR-54	NR1I2	nuclear receptor subfamily 1 group I member 2
NHR-127	NR1I2	nuclear receptor subfamily 1 group I member 2
NHR-114	NR1I2	nuclear receptor subfamily 1 group I member 2
NHR-77	NR1I3	nuclear receptor subfamily 1 group I member 3
NHR-125	NR1I3	nuclear receptor subfamily 1 group I member 3
NHR-76	NR1I3	nuclear receptor subfamily 1 group I member 3
NHR-96	NR1I3	nuclear receptor subfamily 1 group I member 3
NHR-176	NR1I3	nuclear receptor subfamily 1 group I member 3
NHR-54	NR1I3	nuclear receptor subfamily 1 group I member 3
NHR-127	NR1I3	nuclear receptor subfamily 1 group I member 3
NHR-114	NR1I3	nuclear receptor subfamily 1 group I member 3
NHR-6	NR4A1	nuclear receptor subfamily 4 group A member 1
NHR-6	NR4A2	nuclear receptor subfamily 4 group A member 2
NHR-6	NR4A3	nuclear receptor subfamily 4 group A member 3
NUBP-1	NUBP1	NUBP iron-sulfur cluster assembly factor 1, cytosolic
NDX-2	NUDT5	nudix hydrolase 5
NXF-2	NXF1	nuclear RNA export factor 1
NXF-2	NXF2	nuclear RNA export factor 2
NXF-2	NXF2B	nuclear RNA export factor 2B
NXF-2	NXF3	nuclear RNA export factor 3
OATR-1	OAT	ornithine aminotransferase
NGN-1	OLIG1	oligodendrocyte transcription factor 1
NGN-1	OLIG2	oligodendrocyte transcription factor 2
NGN-1	OLIG3	oligodendrocyte transcription factor 3
CEH-38	ONECUT1	one cut homeobox 1
CEH-38	ONECUT2	one cut homeobox 2
CEH-38	ONECUT3	one cut homeobox 3
ORAI-1	ORAI1	ORAI calcium release-activated calcium modulator 1
ORAI-1	ORAI2	ORAI calcium release-activated calcium modulator 2
ORAI-1	ORAI3	ORAI calcium release-activated calcium modulator 3
CUP-15	OSTM1	osteoclastogenesis associated transmembrane protein 1
OTUB-1	OTUB1	OTU deubiquitinase, ubiquitin aldehyde binding 1
OTUB-1	OTUB2	OTU deubiquitinase, ubiquitin aldehyde binding 2
C25G4.2	OVCA2	OVCA2 serine hydrolase domain containing
TANK-1	PARP3	poly(ADP-ribose) polymerase family member 3
PAT-6	PARVA	parvin alpha
PAT-6	PARVB	parvin beta
PAT-6	PARVG	parvin gamma
UNC-62	PBX1	PBX homeobox 1
UNC-62	PBX2	PBX homeobox 2
UNC-62	PBX3	PBX homeobox 3
UNC-62	PBX4	PBX homeobox 4
PDHA-1	PDHA1	pyruvate dehydrogenase E1 subunit alpha 1
PDHA-1	PDHA2	pyruvate dehydrogenase E1 subunit alpha 2
PDXK-1	PDXK	pyridoxal kinase
LIN-42	PER1	period circadian regulator 1
LIN-42	PER2	period circadian regulator 2
LIN-42	PER3	period circadian regulator 3
PFD-1	PFDN1	prefoldin subunit 1
PFD-6	PFDN6	prefoldin subunit 6
PIGV-1	PIGV	phosphatidylinositol glycan anchor biosynthesis class V
PSD-1	PISD	phosphatidylserine decarboxylase
UNC-62	PKNOX1	PBX/knotted 1 homeobox 1
UNC-62	PKNOX2	PBX/knotted 1 homeobox 2
Y54F10AM.8	PLBD1	phospholipase B domain containing 1
Y54F10AM.8	PLBD2	phospholipase B domain containing 2
EGL-8	PLCB4	phospholipase C beta 4
PLC-1	PLCE1	phospholipase C epsilon 1
MPPB-1	PMPCB	peptidase, mitochondrial processing subunit beta
PAD-2	POFUT2	protein O-fucosyltransferase 2
NHR-77	PPARA	peroxisome proliferator activated receptor alpha
NHR-125	PPARA	peroxisome proliferator activated receptor alpha
NHR-76	PPARA	peroxisome proliferator activated receptor alpha
NHR-96	PPARA	peroxisome proliferator activated receptor alpha
NHR-176	PPARA	peroxisome proliferator activated receptor alpha
NHR-54	PPARA	peroxisome proliferator activated receptor alpha
NHR-127	PPARA	peroxisome proliferator activated receptor alpha
NHR-114	PPARA	peroxisome proliferator activated receptor alpha
NHR-77	PPARD	peroxisome proliferator activated receptor delta
NHR-125	PPARD	peroxisome proliferator activated receptor delta
NHR-76	PPARD	peroxisome proliferator activated receptor delta
NHR-96	PPARD	peroxisome proliferator activated receptor delta
NHR-176	PPARD	peroxisome proliferator activated receptor delta
NHR-54	PPARD	peroxisome proliferator activated receptor delta
NHR-127	PPARD	peroxisome proliferator activated receptor delta
NHR-114	PPARD	peroxisome proliferator activated receptor delta
NHR-77	PPARG	peroxisome proliferator activated receptor gamma
NHR-125	PPARG	peroxisome proliferator activated receptor gamma
NHR-76	PPARG	peroxisome proliferator activated receptor gamma
NHR-96	PPARG	peroxisome proliferator activated receptor gamma
NHR-176	PPARG	peroxisome proliferator activated receptor gamma
NHR-54	PPARG	peroxisome proliferator activated receptor gamma
NHR-127	PPARG	peroxisome proliferator activated receptor gamma
NHR-114	PPARG	peroxisome proliferator activated receptor gamma
GSP-2	PPEF1	protein phosphatase with EF-hand domain 1
GSP-2	PPEF2	protein phosphatase with EF-hand domain 2
CYN-3	PPIA	peptidylprolyl isomerase A
CYN-3	PPIAL4A	peptidylprolyl isomerase A like 4A
CYN-3	PPIAL4C	peptidylprolyl isomerase A like 4C
CYN-3	PPIAL4D	peptidylprolyl isomerase A like 4D
CYN-3	PPIAL4E	peptidylprolyl isomerase A like 4E
CYN-3	PPIAL4F	peptidylprolyl isomerase A like 4F
CYN-3	PPIAL4G	peptidylprolyl isomerase A like 4G
CYN-3	PPIAL4H	peptidylprolyl isomerase A like 4H
SUR-6	PPP2R2A	protein phosphatase 2 regulatory subunit Balpha
SUR-6	PPP2R2B	protein phosphatase 2 regulatory subunit Bbeta
SUR-6	PPP2R2C	protein phosphatase 2 regulatory subunit Bgamma
SUR-6	PPP2R2D	protein phosphatase 2 regulatory subunit Bdelta
GSP-2	PPP3CA	protein phosphatase 3 catalytic subunit alpha
CNB-1	PPP3R1	protein phosphatase 3 regulatory subunit B, alpha
PPH-4.1	PPP4C	protein phosphatase 4 catalytic subunit
PPH-4.2	PPP4C	protein phosphatase 4 catalytic subunit
PPH-6	PPP6C	protein phosphatase 6 catalytic subunit
PRI-2	PRIM2	DNA primase subunit 2
PRDH-1	PRODH	proline dehydrogenase 1
PAS-6	PSMA1	proteasome 20S subunit alpha 1
RPN-12	PSMD8	proteasome 26S subunit, non-ATPase 8
DAF-41	PTGES3	prostaglandin E synthase 3
DAF-41	PTGES3L	prostaglandin E synthase 3 like
PTPS-1	PTS	6-pyruvoyltetrahydropterin synthase
PXN-2	PXDN	peroxidasin
PXN-2	PXDNL	peroxidasin like
QARS-1	QARS1	glutaminyl-tRNA synthetase 1
RAB-6.2	RAB6B	RAB6B, member RAS oncogene family
SCC-1	RAD21	RAD21 cohesin complex component
RAE-1	RAE1	ribonucleic acid export 1
MIG-10	RAPH1	Ras association (RalGDS/AF-6) and pleckstrin homology domains 1
NHR-77	RARA	retinoic acid receptor alpha
NHR-125	RARA	retinoic acid receptor alpha
NHR-76	RARA	retinoic acid receptor alpha
NHR-96	RARA	retinoic acid receptor alpha
NHR-176	RARA	retinoic acid receptor alpha
NHR-54	RARA	retinoic acid receptor alpha
NHR-127	RARA	retinoic acid receptor alpha
NHR-114	RARA	retinoic acid receptor alpha
NHR-77	RARB	retinoic acid receptor beta
NHR-125	RARB	retinoic acid receptor beta
NHR-76	RARB	retinoic acid receptor beta
NHR-96	RARB	retinoic acid receptor beta
NHR-176	RARB	retinoic acid receptor beta
NHR-54	RARB	retinoic acid receptor beta
NHR-127	RARB	retinoic acid receptor beta
NHR-114	RARB	retinoic acid receptor beta
NHR-77	RARG	retinoic acid receptor gamma
NHR-125	RARG	retinoic acid receptor gamma
NHR-76	RARG	retinoic acid receptor gamma
NHR-96	RARG	retinoic acid receptor gamma
NHR-176	RARG	retinoic acid receptor gamma
NHR-54	RARG	retinoic acid receptor gamma
NHR-127	RARG	retinoic acid receptor gamma
NHR-114	RARG	retinoic acid receptor gamma
SYM-2	RBM12	RNA binding motif protein 12
SYM-2	RBM12B	RNA binding motif protein 12B
EEED8.12	RBM28	RNA binding motif protein 28
RIC-3	RIC3	RIC3 acetylcholine receptor chaperone
RNH-2	RNASEH2A	ribonuclease H2 subunit A
RNF-121	RNF121	ring finger protein 121
RNF-121	RNF175	ring finger protein 175
NHR-77	RORA	RAR related orphan receptor A
NHR-125	RORA	RAR related orphan receptor A
NHR-76	RORA	RAR related orphan receptor A
NHR-96	RORA	RAR related orphan receptor A
NHR-176	RORA	RAR related orphan receptor A
NHR-54	RORA	RAR related orphan receptor A
NHR-127	RORA	RAR related orphan receptor A
NHR-114	RORA	RAR related orphan receptor A
NHR-77	RORB	RAR related orphan receptor B
NHR-125	RORB	RAR related orphan receptor B
NHR-76	RORB	RAR related orphan receptor B
NHR-96	RORB	RAR related orphan receptor B
NHR-176	RORB	RAR related orphan receptor B
NHR-54	RORB	RAR related orphan receptor B
NHR-127	RORB	RAR related orphan receptor B
NHR-114	RORB	RAR related orphan receptor B
NHR-77	RORC	RAR related orphan receptor C
NHR-125	RORC	RAR related orphan receptor C
NHR-76	RORC	RAR related orphan receptor C
NHR-96	RORC	RAR related orphan receptor C
NHR-176	RORC	RAR related orphan receptor C
NHR-54	RORC	RAR related orphan receptor C
NHR-127	RORC	RAR related orphan receptor C
NHR-114	RORC	RAR related orphan receptor C
RPL-15	RPL15	ribosomal protein L15
RPL-21	RPL21	ribosomal protein L21
RPL-23	RPL23	ribosomal protein L23
RPL-25.2	RPL23A	ribosomal protein L23a
RPL-28	RPL28	ribosomal protein L28
RPL-35	RPL35	ribosomal protein L35
RPL-4	RPL4	ribosomal protein L4
RPL-7	RPL7	ribosomal protein L7
RPL-7	RPL7L1	ribosomal protein L7 like 1
RPL-9	RPL9	ribosomal protein L9
RPS-15	RPS15	ribosomal protein S15
RPS-21	RPS21	ribosomal protein S21
RNR-2	RRM2	ribonucleotide reductase regulatory subunit M2
RNR-2	RRM2B	ribonucleotide reductase regulatory TP53 inducible subunit M2B
NHR-35	RXRG	retinoid X receptor gamma
F13B12.1	SAMD15	sterile alpha motif domain containing 15
F53B1.2	SAMD8	sterile alpha motif domain containing 8
MTM-3	SBF1	SET binding factor 1
MTM-3	SBF2	SET binding factor 2
LET-765	SBNO2	strawberry notch homolog 2
GSNL-1	SCIN	scinderin
HLH-8	SCX	scleraxis bHLH transcription factor
SDHA-1	SDHA	succinate dehydrogenase complex flavoprotein subunit A
CYSL-3	SDS	serine dehydratase
CYSL-1	SDS	serine dehydratase
CYSL-3	SDSL	serine dehydratase like
CYSL-1	SDSL	serine dehydratase like
F28H7.8	SEC14L1	SEC14 like lipid binding 1
CTG-1	SEC14L1	SEC14 like lipid binding 1
C34C12.6	SEC14L1	SEC14 like lipid binding 1
F28H7.8	SEC14L2	SEC14 like lipid binding 2
CTG-1	SEC14L2	SEC14 like lipid binding 2
C34C12.6	SEC14L2	SEC14 like lipid binding 2
F28H7.8	SEC14L3	SEC14 like lipid binding 3
CTG-1	SEC14L3	SEC14 like lipid binding 3
C34C12.6	SEC14L3	SEC14 like lipid binding 3
F28H7.8	SEC14L4	SEC14 like lipid binding 4
CTG-1	SEC14L4	SEC14 like lipid binding 4
C34C12.6	SEC14L4	SEC14 like lipid binding 4
F28H7.8	SEC14L5	SEC14 like lipid binding 5
CTG-1	SEC14L5	SEC14 like lipid binding 5
C34C12.6	SEC14L5	SEC14 like lipid binding 5
F28H7.8	SEC14L6	SEC14 like lipid binding 6
CTG-1	SEC14L6	SEC14 like lipid binding 6
C34C12.6	SEC14L6	SEC14 like lipid binding 6
ULP-1	SENP2	SUMO specific peptidase 2
ULP-1	SENP3	SUMO specific peptidase 3
ULP-1	SENP5	SUMO specific peptidase 5
F35H12.5	SERHL2	serine hydrolase like 2
CFZ-2	SFRP4	secreted frizzled related protein 4
SIAH-1	SIAH1	siah E3 ubiquitin protein ligase 1
CHUP-1	SIDT1	SID1 transmembrane family member 1
CHUP-1	SIDT2	SID1 transmembrane family member 2
KIN-29	SIK2	salt inducible kinase 2
EAT-4	SLC17A1	solute carrier family 17 member 1
VGLU-3	SLC17A1	solute carrier family 17 member 1
EAT-4	SLC17A2	solute carrier family 17 member 2
VGLU-3	SLC17A2	solute carrier family 17 member 2
EAT-4	SLC17A3	solute carrier family 17 member 3
VGLU-3	SLC17A3	solute carrier family 17 member 3
EAT-4	SLC17A4	solute carrier family 17 member 4
VGLU-3	SLC17A4	solute carrier family 17 member 4
EAT-4	SLC17A5	solute carrier family 17 member 5
VGLU-3	SLC17A5	solute carrier family 17 member 5
EAT-4	SLC17A6	solute carrier family 17 member 6
VGLU-3	SLC17A6	solute carrier family 17 member 6
EAT-4	SLC17A7	solute carrier family 17 member 7
VGLU-3	SLC17A7	solute carrier family 17 member 7
EAT-4	SLC17A8	solute carrier family 17 member 8
VGLU-3	SLC17A8	solute carrier family 17 member 8
FOLT-1	SLC19A1	solute carrier family 19 member 1
FOLT-1	SLC19A2	solute carrier family 19 member 2
FOLT-1	SLC19A3	solute carrier family 19 member 3
OCT-1	SLC22A1	solute carrier family 22 member 1
OCT-1	SLC22A10	solute carrier family 22 member 10
OCT-1	SLC22A11	solute carrier family 22 member 11
OCT-1	SLC22A12	solute carrier family 22 member 12
OCT-1	SLC22A13	solute carrier family 22 member 13
OCT-1	SLC22A14	solute carrier family 22 member 14
OCT-1	SLC22A15	solute carrier family 22 member 15
OCT-1	SLC22A16	solute carrier family 22 member 16
OCT-1	SLC22A17	solute carrier family 22 member 17
OCT-1	SLC22A2	solute carrier family 22 member 2
OCT-1	SLC22A23	solute carrier family 22 member 23
OCT-1	SLC22A24	solute carrier family 22 member 24
OCT-1	SLC22A25	solute carrier family 22 member 25
OCT-1	SLC22A3	solute carrier family 22 member 3
OCT-1	SLC22A31	solute carrier family 22 member 31
OCT-1	SLC22A4	solute carrier family 22 member 4
OCT-1	SLC22A5	solute carrier family 22 member 5
OCT-1	SLC22A6	solute carrier family 22 member 6
OCT-1	SLC22A7	solute carrier family 22 member 7
OCT-1	SLC22A8	solute carrier family 22 member 8
OCT-1	SLC22A9	solute carrier family 22 member 9
NSTP-10	SLC35C1	solute carrier family 35 member C1
EAT-4	SLC37A1	solute carrier family 37 member 1
VGLU-3	SLC37A1	solute carrier family 37 member 1
EAT-4	SLC37A2	solute carrier family 37 member 2
VGLU-3	SLC37A2	solute carrier family 37 member 2
EAT-4	SLC37A4	solute carrier family 37 member 4
VGLU-3	SLC37A4	solute carrier family 37 member 4
F13H10.3	SLC38A9	solute carrier family 38 member 9
HRG-4	SLC48A1	solute carrier family 48 member 1
SLX-1	SLX1A	SLX1 homolog A, structure-specific endonuclease subunit
SLX-1	SLX1B	SLX1 homolog B, structure-specific endonuclease subunit
M03C11.8	SMARCAD1	SWI/SNF-related, matrix-associated actin-dependent regulator of chromatin, subfamily a, containing DEAD/H box 1
C34C12.4	SMIM14	small integral membrane protein 14
SOD-4	SOD1	superoxide dismutase 1
ETS-4	SPDEF	SAM pointed domain containing ETS transcription factor
CERK-1	SPHK1	sphingosine kinase 1
CERK-1	SPHK2	sphingosine kinase 2
UNC-120	SRF	serum response factor
F37F2.2	SRP19	signal recognition particle 19
MTSS-1	SSBP1	single stranded DNA binding protein 1
SAM-10	SSBP2	single stranded DNA binding protein 2
SAM-10	SSBP3	single stranded DNA binding protein 3
SSUP-72	SSU72	SSU72 homolog, RNA polymerase II CTD phosphatase
SSUP-72	SSU72L1	SSU72 like 1
SSUP-72	SSU72L2	SSU72 like 2
SSUP-72	SSU72L3	SSU72 like 3
SSUP-72	SSU72L4	SSU72 like 4
SSUP-72	SSU72L5	SSU72 like 5
SSUP-72	SSU72L6	SSU72 like 6
SUL-1	STS	steroid sulfatase
SYX-6	STX10	syntaxin 10
SYX-4	STX11	syntaxin 11
SYX-4	STX19	syntaxin 19
SYX-6	STX6	syntaxin 6
SYX-6	STX8	syntaxin 8
SUL-1	SULF1	sulfatase 1
SUL-1	SULF2	sulfatase 2
SPT-5	SUPT5H	SPT5 homolog, DSIF elongation factor subunit
GSNL-1	SVIL	supervillin
SVOP-1	SVOP	SV2 related protein
OCT-1	SVOPL	SVOP like
SYF-2	SYF2	SYF2 pre-mRNA splicing factor
TAF-2	TAF2	TATA-box binding protein associated factor 2
PGP-1	TAP1	transporter 1, ATP binding cassette subfamily B member
PGP-1	TAP2	transporter 2, ATP binding cassette subfamily B member
TXBP-3	TAX1BP3	Tax1 binding protein 3
T01G9.2	TBC1D32	TBC1 domain family member 32
HLH-8	TCF15	transcription factor 15
HLH-8	TCF21	transcription factor 21
HLH-8	TCF23	transcription factor 23
HLH-8	TCF24	transcription factor 24
F13B12.1	TCHHL1	trichohyalin like 1
CCT-1	TCP1	t-complex 1
IRG-7	TENM1	teneurin transmembrane protein 1
IRG-7	TENM2	teneurin transmembrane protein 2
IRG-7	TENM3	teneurin transmembrane protein 3
IRG-7	TENM4	teneurin transmembrane protein 4
GLD-4	TENT4A	terminal nucleotidyltransferase 4A
GLD-4	TENT4B	terminal nucleotidyltransferase 4B
UNC-62	TGIF1	TGFB induced factor homeobox 1
UNC-62	TGIF2	TGFB induced factor homeobox 2
UNC-62	TGIF2LX	TGFB induced factor homeobox 2 like X-linked
UNC-62	TGIF2LY	TGFB induced factor homeobox 2 like Y-linked
CYSL-3	THNSL1	threonine synthase like 1
CYSL-1	THNSL1	threonine synthase like 1
CYSL-3	THNSL2	threonine synthase like 2
CYSL-1	THNSL2	threonine synthase like 2
NHR-77	THRA	thyroid hormone receptor alpha
NHR-125	THRA	thyroid hormone receptor alpha
NHR-76	THRA	thyroid hormone receptor alpha
NHR-96	THRA	thyroid hormone receptor alpha
NHR-176	THRA	thyroid hormone receptor alpha
NHR-54	THRA	thyroid hormone receptor alpha
NHR-127	THRA	thyroid hormone receptor alpha
NHR-114	THRA	thyroid hormone receptor alpha
NHR-77	THRB	thyroid hormone receptor beta
NHR-125	THRB	thyroid hormone receptor beta
NHR-76	THRB	thyroid hormone receptor beta
NHR-96	THRB	thyroid hormone receptor beta
NHR-176	THRB	thyroid hormone receptor beta
NHR-54	THRB	thyroid hormone receptor beta
NHR-127	THRB	thyroid hormone receptor beta
NHR-114	THRB	thyroid hormone receptor beta
CPZ-1	TINAG	tubulointerstitial nephritis antigen
CPZ-1	TINAGL1	tubulointerstitial nephritis antigen like 1
PMT-1	TMT1B	thiol methyltransferase 1B
TOMM-40	TOMM40	translocase of outer mitochondrial membrane 40
TOMM-40	TOMM40L	translocase of outer mitochondrial membrane 40 like
C56C10.7	TRAPPC13	trafficking protein particle complex subunit 13
TRPP-3	TRAPPC3	trafficking protein particle complex subunit 3
TRPP-3	TRAPPC3L	trafficking protein particle complex subunit 3L
ARC-1	TRIM23	tripartite motif containing 23
C23G10.7	TRMT44	tRNA methyltransferase 44 homolog
ELT-2	TRPS1	transcriptional repressor GATA binding 1
T18D3.7	TSC22D1	TSC22 domain family member 1
T18D3.7	TSC22D2	TSC22 domain family member 2
T18D3.7	TSC22D3	TSC22 domain family member 3
T18D3.7	TSC22D4	TSC22 domain family member 4
C34C12.6	TTPA	alpha tocopherol transfer protein
ZK686.3	TUSC3	tumor suppressor candidate 3
HLH-8	TWIST1	twist family bHLH transcription factor 1
HLH-8	TWIST2	twist family bHLH transcription factor 2
TRXR-2	TXNRD2	thioredoxin reductase 2
UBC-25	UBE2L6	ubiquitin conjugating enzyme E2 L6
UBC-13	UBE2N	ubiquitin conjugating enzyme E2 N
UBC-13	UBE2NL	ubiquitin conjugating enzyme E2 N like (gene/pseudogene)
UBC-16	UBE2W	ubiquitin conjugating enzyme E2 W
UGT-48	UGT1A1	UDP glucuronosyltransferase family 1 member A1
UGT-48	UGT1A10	UDP glucuronosyltransferase family 1 member A10
UGT-48	UGT1A3	UDP glucuronosyltransferase family 1 member A3
UGT-48	UGT1A4	UDP glucuronosyltransferase family 1 member A4
UGT-48	UGT1A5	UDP glucuronosyltransferase family 1 member A5
UGT-48	UGT1A6	UDP glucuronosyltransferase family 1 member A6
UGT-48	UGT1A7	UDP glucuronosyltransferase family 1 member A7
UGT-48	UGT1A8	UDP glucuronosyltransferase family 1 member A8
UGT-48	UGT1A9	UDP glucuronosyltransferase family 1 member A9
UGT-48	UGT2A1	UDP glucuronosyltransferase family 2 member A1 complex locus
UGT-48	UGT2A2	UDP glucuronosyltransferase family 2 member A2
UGT-48	UGT2A3	UDP glucuronosyltransferase family 2 member A3
UGT-48	UGT2B10	UDP glucuronosyltransferase family 2 member B10
UGT-48	UGT2B11	UDP glucuronosyltransferase family 2 member B11
UGT-48	UGT2B15	UDP glucuronosyltransferase family 2 member B15
UGT-48	UGT2B17	UDP glucuronosyltransferase family 2 member B17
UGT-48	UGT2B28	UDP glucuronosyltransferase family 2 member B28
UGT-48	UGT2B4	UDP glucuronosyltransferase family 2 member B4
UGT-48	UGT2B7	UDP glucuronosyltransferase family 2 member B7
UGT-48	UGT3A1	UDP glycosyltransferase family 3 member A1
UGT-48	UGT3A2	UDP glycosyltransferase family 3 member A2
UGT-48	UGT8	UDP glycosyltransferase 8
UNC-50	UNC50	unc-50 inner nuclear membrane RNA binding protein
UNC-93	UNC93A	unc-93 homolog A
Y51H4A.7	UROC1	urocanate hydratase 1
SNB-1	VAMP2	vesicle associated membrane protein 2
GLP-4	VARS1	valyl-tRNA synthetase 1
CDC-48.1	VCP	valosin containing protein
NHR-77	VDR	vitamin D receptor
NHR-125	VDR	vitamin D receptor
NHR-76	VDR	vitamin D receptor
NHR-96	VDR	vitamin D receptor
NHR-176	VDR	vitamin D receptor
NHR-54	VDR	vitamin D receptor
NHR-127	VDR	vitamin D receptor
NHR-114	VDR	vitamin D receptor
GSNL-1	VIL1	villin 1
GSNL-1	VILL	villin like
R07E5.19	VMA21	vacuolar ATPase assembly factor VMA21
VPS-26	VPS26A	VPS26 retromer complex component A
VPS-26	VPS26B	VPS26 retromer complex component B
VPS-41	VPS41	VPS41 subunit of HOPS complex
PRX-10	WARS2	tryptophanyl tRNA synthetase 2, mitochondrial
UNC-78	WDR1	WD repeat domain 1
WDR-12	WDR12	WD repeat domain 12
MIG-14	WLS	Wnt ligand secretion mediator
CWN-1	WNT1	Wnt family member 1
CWN-1	WNT10A	Wnt family member 10A
CWN-1	WNT10B	Wnt family member 10B
CWN-1	WNT11	Wnt family member 11
CWN-1	WNT2	Wnt family member 2
CWN-1	WNT2B	Wnt family member 2B
CWN-1	WNT3A	Wnt family member 3A
CWN-1	WNT4	Wnt family member 4
CWN-1	WNT5A	Wnt family member 5A
CWN-1	WNT5B	Wnt family member 5B
CWN-1	WNT7A	Wnt family member 7A
CWN-1	WNT7B	Wnt family member 7B
CWN-1	WNT8A	Wnt family member 8A
CWN-1	WNT8B	Wnt family member 8B
CWN-1	WNT9A	Wnt family member 9A
CWN-1	WNT9B	Wnt family member 9B
ARCH-1	ZBTB8OS	zinc finger and BTB domain containing 8 opposite strand
SUT-2	ZC3H14	zinc finger CCCH-type containing 14
DHHC-4	ZDHHC1	zinc finger DHHC-type containing 1
DHHC-4	ZDHHC11	zinc finger DHHC-type containing 11
DHHC-4	ZDHHC11B	zinc finger DHHC-type containing 11B
DHHC-4	ZDHHC15	zinc finger DHHC-type palmitoyltransferase 15
DHHC-4	ZDHHC18	zinc finger DHHC-type palmitoyltransferase 18
DHHC-4	ZDHHC2	zinc finger DHHC-type palmitoyltransferase 2
DHHC-4	ZDHHC20	zinc finger DHHC-type palmitoyltransferase 20
DHHC-4	ZDHHC21	zinc finger DHHC-type palmitoyltransferase 21
DHHC-4	ZDHHC4	zinc finger DHHC-type palmitoyltransferase 4
DHHC-4	ZDHHC7	zinc finger DHHC-type palmitoyltransferase 7
DHHC-4	ZDHHC9	zinc finger DHHC-type palmitoyltransferase 9
POS-1	ZFP36	ZFP36 ring finger protein
MOE-3	ZFP36	ZFP36 ring finger protein
POS-1	ZFP36L1	ZFP36 ring finger protein like 1
MOE-3	ZFP36L1	ZFP36 ring finger protein like 1
POS-1	ZFP36L2	ZFP36 ring finger protein like 2
MOE-3	ZFP36L2	ZFP36 ring finger protein like 2
C09F5.3	ZFP92	ZFP92 zinc finger protein
ELT-2	ZGLP1	zinc finger GATA like protein 1
C09F5.3	ZNF107	zinc finger protein 107
C09F5.3	ZNF160	zinc finger protein 160
C09F5.3	ZNF181	zinc finger protein 181
C09F5.3	ZNF208	zinc finger protein 208
C09F5.3	ZNF302	zinc finger protein 302
C09F5.3	ZNF347	zinc finger protein 347
C09F5.3	ZNF665	zinc finger protein 665
C09F5.3	ZNF689	zinc finger protein 689
C09F5.3	ZNF729	zinc finger protein 729
C09F5.3	ZNF747	zinc finger protein 747
C09F5.3	ZNF764	zinc finger protein 764
C09F5.3	ZNF785	zinc finger protein 785
C09F5.3	ZNF84	zinc finger protein 84
C09F5.3	ZNF91	zinc finger protein 91
C09F5.3	ZNF99	zinc finger protein 99
ADBP-1	N/A	N/A
R07B1.3	N/A	N/A
F46C5.2	N/A	N/A
NLP-30	N/A	N/A
GALT-1	N/A	N/A
HIM-10	N/A	N/A
ZK112.4	N/A	N/A
VER-4	N/A	N/A
UBC-21	N/A	N/A
C34E10.9	N/A	N/A
IFC-1	N/A	N/A
F25G6.8	N/A	N/A
SPDL-1	N/A	N/A
GCY-2	N/A	N/A
ELT-6	N/A	N/A
C09G5.7	N/A	N/A
TOMM-70	N/A	N/A
RPL-36A	N/A	N/A
TOH-1	N/A	N/A
NOCA-1	N/A	N/A
SQT-3	N/A	N/A
F13G3.3	N/A	N/A
R07B7.12	N/A	N/A
SRA-29	N/A	N/A
ZK353.2	N/A	N/A
ACR-2	N/A	N/A
ZK1321.1	N/A	N/A
GCY-35	N/A	N/A
CLEC-160	N/A	N/A
STRL-1	N/A	N/A
K06H7.1	N/A	N/A
SRD-28	N/A	N/A
C32D5.10	N/A	N/A
CUP-4	N/A	N/A
LON-1	N/A	N/A
RNP-1	N/A	N/A
PGL-2	N/A	N/A
ZK1098.6	N/A	N/A
F59B10.6	N/A	N/A
C44B7.5	N/A	N/A
GPA-7	N/A	N/A
T20B12.5	N/A	N/A
SRE-27	N/A	N/A
CBD-1	N/A	N/A
DPY-7	N/A	N/A
COL-49	N/A	N/A
B0361.11	N/A	N/A
COL-7	N/A	N/A
IRG-2	N/A	N/A
FLP-3	N/A	N/A
ACR-15	N/A	N/A
GCY-27	N/A	N/A
MEG-1	N/A	N/A
B0303.14	N/A	N/A
ILYS-2	N/A	N/A
ACBP-3	N/A	N/A
F56F10.1	N/A	N/A
NPR-9	N/A	N/A
ROL-6	N/A	N/A
C09G1.4	N/A	N/A
LIN-25	N/A	N/A
VAV-1	N/A	N/A
SRB-17	N/A	N/A
MBR-1	N/A	N/A
HPO-40	N/A	N/A
FLP-13	N/A	N/A
T05H10.4	N/A	N/A
NHR-10	N/A	N/A
SRD-47	N/A	N/A
SID-1	N/A	N/A
ZIP-3	N/A	N/A
T09B9.5	N/A	N/A
F27D4.1	N/A	N/A
SRG-4	N/A	N/A
TSP-14	N/A	N/A
INX-6	N/A	N/A
CLP-4	N/A	N/A
NLP-36	N/A	N/A
SMA-4	N/A	N/A
DNPP-1	N/A	N/A
SRE-12	N/A	N/A
ZC21.8	N/A	N/A
MAB-23	N/A	N/A
TIN-9.2	N/A	N/A
EIF-2BETA	N/A	N/A
C04E7.1	N/A	N/A
ZK177.2	N/A	N/A
NAS-33	N/A	N/A
F10G2.1	N/A	N/A
F10E9.7	N/A	N/A
ZK945.4	N/A	N/A
UNC-40	N/A	N/A
IMA-1	N/A	N/A
C03F11.4	N/A	N/A
SOR-1	N/A	N/A
MIG-39	N/A	N/A
RHY-1	N/A	N/A
F54H12.3	N/A	N/A
SRAB-14	N/A	N/A
KBP-3	N/A	N/A
SMA-3	N/A	N/A
GPA-1	N/A	N/A
NAS-18	N/A	N/A
FKH-6	N/A	N/A
KIN-15	N/A	N/A
TWK-18	N/A	N/A
SRA-18	N/A	N/A
F44E2.8	N/A	N/A
RAB-28	N/A	N/A
PFN-1	N/A	N/A
SVH-1	N/A	N/A
SRB-6	N/A	N/A
C05D10.4	N/A	N/A
SOD-1	N/A	N/A
ABF-2	N/A	N/A
D2096.6	N/A	N/A
TAC-1	N/A	N/A
DDP-1	N/A	N/A
R12E2.11	N/A	N/A
NAS-28	N/A	N/A
VIT-3	N/A	N/A
FLH-1	N/A	N/A
EAK-4	N/A	N/A
CPNA-5	N/A	N/A
PTP-1	N/A	N/A
T09A5.4	N/A	N/A
C03B1.1	N/A	N/A
GLB-6	N/A	N/A
ILCR-2	N/A	N/A
IFE-2	N/A	N/A
SET-23	N/A	N/A
TRA-4	N/A	N/A
XBP-1	N/A	N/A
M110.7	N/A	N/A
GPA-15	N/A	N/A
FKH-2	N/A	N/A
IFE-3	N/A	N/A
APTF-4	N/A	N/A
F44E2.9	N/A	N/A
F13C5.5	N/A	N/A
ZK632.9	N/A	N/A
SMA-5	N/A	N/A
PBS-5	N/A	N/A
CYP-13A10	N/A	N/A
FUT-6	N/A	N/A
DSS-1	N/A	N/A
IFTA-2	N/A	N/A
DPY-10	N/A	N/A
SRG-13	N/A	N/A
TTH-1	N/A	N/A
PYCR-4	N/A	N/A
SRG-15	N/A	N/A
SAR-1	N/A	N/A
RGS-3	N/A	N/A
K11H3.4	N/A	N/A
PAX-3	N/A	N/A
RAB-39	N/A	N/A
F47D12.9	N/A	N/A
CEH-36	N/A	N/A
NLP-32	N/A	N/A
ULE-4	N/A	N/A
K01A12.2	N/A	N/A
BATH-42	N/A	N/A
KLF-2	N/A	N/A
W02B3.7/W02B3.5	N/A	N/A
SKN-1	N/A	N/A
MAB-3	N/A	N/A
RAB-3	N/A	N/A
TPS-1	N/A	N/A
PID-3	N/A	N/A
SRG-17	N/A	N/A
F25B5.5	N/A	N/A
CEH-37	N/A	N/A
F15G9.5	N/A	N/A
UNC-8	N/A	N/A
ZIP-8	N/A	N/A
CHST-1	N/A	N/A
LIN-41	N/A	N/A
RAP-1	N/A	N/A
F52C9.6	N/A	N/A
SPL-1	N/A	N/A
LIN-3	N/A	N/A
ELP-1	N/A	N/A
BRC-2	N/A	N/A
SKA-1	N/A	N/A
SVH-2	N/A	N/A
HLH-26	N/A	N/A
CDK-11.1	N/A	N/A
LBP-2	N/A	N/A
F22B7.9	N/A	N/A
TTX-3	N/A	N/A
ZK512.8	N/A	N/A
ACR-16	N/A	N/A
NHX-3	N/A	N/A
LIN-8	N/A	N/A
INX-7	N/A	N/A
INX-3	N/A	N/A
IRX-1	N/A	N/A
DOP-2	N/A	N/A
ZK858.5	N/A	N/A
NAS-16	N/A	N/A
C27B7.7	N/A	N/A
CHT-3	N/A	N/A
ICL-1	N/A	N/A
C27F2.7	N/A	N/A
PTR-9	N/A	N/A
PLR-1	N/A	N/A
SOR-3	N/A	N/A
MSP-32	N/A	N/A
GLT-4	N/A	N/A
SDC-1	N/A	N/A
TYRA-2	N/A	N/A
DOS-1	N/A	N/A
MLK-1	N/A	N/A
ZK353.3	N/A	N/A
GCY-37	N/A	N/A
TBX-34	N/A	N/A
AAK-1	N/A	N/A
SRG-16	N/A	N/A
NLP-8	N/A	N/A
FBXA-224	N/A	N/A
NTC-1	N/A	N/A
SRG-8	N/A	N/A
ZIG-1	N/A	N/A
UEV-3	N/A	N/A
SRE-21	N/A	N/A
DLC-2	N/A	N/A
R05D3.8	N/A	N/A
B0244.5	N/A	N/A
EGL-26	N/A	N/A
PCDR-1	N/A	N/A
PIR-1	N/A	N/A
SRD-32	N/A	N/A
BLI-1	N/A	N/A
RIG-6	N/A	N/A
SPE-10	N/A	N/A
LITE-1	N/A	N/A
T02E1.7	N/A	N/A
ZK652.8	N/A	N/A
LON-8	N/A	N/A
ACR-3	N/A	N/A
F27E5.8	N/A	N/A
MCA-1	N/A	N/A
ZIG-2	N/A	N/A
SER-2	N/A	N/A
ZK892.6	N/A	N/A
MUA-6	N/A	N/A
NPR-8	N/A	N/A
MUTD-1	N/A	N/A
SSU-1	N/A	N/A
CEEH-1	N/A	N/A
LIR-3	N/A	N/A
NEP-2	N/A	N/A
SHK-1	N/A	N/A
SRD-30	N/A	N/A
SRD-33	N/A	N/A
C16C10.9	N/A	N/A
